# Pathogenic T-bet^+^ memory B cells worsen multiple sclerosis through myeloid cell activation

**DOI:** 10.64898/2026.09.01.748682

**Authors:** Rajiv W Jain, Maria Goiko, Antonio Mendes, Sara Xue, Salma Zein, Rianne Gorter, Marlene T Mørch, Alexandre Prat, Rui Li, V. Wee Yong

## Abstract

Depletion of B cells in multiple sclerosis (MS) is beneficial yet there is no defined pathogenic B cell subset in MS. Here, we demonstrate that T-bet^+^ memory B cells are rare in control human brain specimens but are found in MS lesions. Transfer of murine T-bet^+^ memory B cells into mice with ongoing experimental autoimmune encephalomyelitis (EAE), a model of MS, worsened their disability and demyelination. Microglia/macrophage density increased in central nervous system parenchyma even though B cells mostly remained in barriers. In culture, secreted factors from T-bet^+^ memory B cells promoted macrophage migration. IFN-γ produced by T-bet^+^ memory B cells activated microglia to secrete chemokines that further enabled macrophage migration. Consistent with their age-associated elevation, conditional deletion of T-bet in B cells lowered EAE severity in aged but not young mice. We define T-bet^+^ memory B cells as pathogenic in EAE and MS through their IFN-γ-facilitated interactions with microglia/macrophages.
