## Supplemental Table 1 for "Pathogenic T-bet^+^ memory B cells worsen multiple sclerosis through myeloid cell activation"

### Sheet: Patients
Patient	Tissue ID	Tbet staining?	Age	Sex	Disease type	Meningeal inflammation?	Active lesion?	Mixed active/inactive lesion?
AB172	PD1-B2	Y	60	F	SPMS	N	N	Y
AB187	FP1-B2	Y	26	M	RRMS	N	N	Y
AB187	FP1-B3	Y	26	M	RRMS	Y	Y	Y
AB187	FP2-D2	Y	26	M	RRMS	Y	Y	N
AB203	FM1-C2	Y	44	F	RRMS	N	Y	Y
MS122	PIC7	Y	45	M	SPMS	Y	N	Y
MS230	P6B5	Y	42	F	SPMS	Y	N	Y
MS234	P6B5	Y	39	F	RPMS	Y	N	N
MS338	3B3	Y	50	F	SPMS	Y	Y	N
CO28	P3B2	Y	60	F	Ctrl	N	N	N
CO36	P3B2	Y	68	M	Ctrl	N	N	N
CO48	P4C2	Y	68	M	Ctrl	N	N	N
CO54	P4D3	Y	66	M	Ctrl	N	N	N
CO73	P4D7	Y	71	M	Ctrl	N	N	N
